# Cooperative CTCF-nucleosome oligomerization stabilizes chromatin loop anchors

**DOI:** 10.64898/2026.02.06.704447

**Authors:** Manuel Osorio Valeriano, Alexander C. Stone, Masahiro Nagano, Bonnie Su, Laura Caccianini, Anders S. Hansen, Lucas Farnung, Seychelle M. Vos

## Abstract

Eukaryotic DNA is organized across multiple scales to support genome compaction, appropriate gene expression, and DNA recombination. A central player in these processes is the CCCTC binding factor (CTCF), which defines specific chromatin loop structures and insulates enhancer elements from promoters. Chromatin is organized in a distinct pattern around CTCF-bound sites; however, the role of this patterning remains unclear. Here, we report cryo-electron microscopy structures of reconstituted CTCF-nucleosome complexes, revealing that CTCF dimerization promotes the oligomerization of nucleosomes into defined higher-order assemblies involving specific histone-histone and CTCF-CTCF interactions. Notably, CTCF does not oligomerize efficiently on non-chromatinized DNA substrates. Disruption of identified CTCF interaction interfaces in cells results in a marked decrease in chromatin looping and functionally impairs cellular differentiation. These results indicate that chromatin structure at CTCF sites plays an important role in supporting higher-order interactions between distal regions of the genome and that these interactions are important for supporting cell-type-specific gene expression.
