## Supplementary Information Tables for "Cooperative CTCF-nucleosome oligomerization stabilizes chromatin loop anchors"

### Sheet: SupTable1
Supplementary Table 1. Growth assay cell counts in this study.
date	day	culture_time_hour	cell	tech_rep	conc	volume	total	initial	fold_change	accum	doubling_time
251008	3	70	ZnF6mut_G1	1	2900000	1	2900000	300000	9.66667	2900000	21.387
251008	3	70	ZnF6mut_A4	1	3300000	1	3300000	300000	11	3300000	20.2345
251008	3	70	ZnF7-8mut_F1	1	2300000	1	2300000	400000	5.75	2300000	27.7386
251008	3	70	ZnF7-8mut_H8	1	2600000	1	2600000	400000	6.5	2600000	25.9217
251008	3	70	ZnF6-7-8_F1D11	1	1500000	1	1500000	450000	3.33333	1500000	40.3002
251008	3	70	ZnF6-7-8_F1F11	1	1400000	1	1400000	450000	3.11111	1400000	42.7499
251008	3	70	ZnF6-7-8_H8H8	1	1300000	1	1300000	450000	2.88889	1300000	45.7362
251008	3	70	WT	1	3000000	1	3000000	250000	12	3000000	19.526
251008	3	70	ZnF6mut_G1	2	2800000	1	2800000	300000	9.33333	2800000	21.723
251008	3	70	ZnF6mut_A4	2	3400000	1	3400000	300000	11.3333	3400000	19.9857
251008	3	70	ZnF7-8mut_F1	2	2200000	1	2200000	400000	5.5	2200000	28.4619
251008	3	70	ZnF7-8mut_H8	2	2700000	1	2700000	400000	6.75	2700000	25.4094
251008	3	70	ZnF6-7-8_F1D11	2	1400000	1	1400000	450000	3.11111	1400000	42.7499
251008	3	70	ZnF6-7-8_F1F11	2	1300000	1	1300000	450000	2.88889	1300000	45.7362
251008	3	70	ZnF6-7-8_H8H8	2	1200000	1	1200000	450000	2.66667	1200000	49.4687
251008	3	70	WT	2	2500000	1	2500000	250000	10	2500000	21.0721
251011	6	68	ZnF6mut_G1	1	2000000	3	6000000	900000	6.66667	1.93333e+07	24.845
251011	6	68	ZnF6mut_A4	1	1500000	3	4500000	900000	5	16500000	29.286
251011	6	68	ZnF7-8mut_F1	1	2000000	3	6000000	1200000	5	11500000	29.286
251011	6	68	ZnF7-8mut_H8	1	1800000	3	5400000	1200000	4.5	11700000	31.3375
251011	6	68	ZnF6-7-8_F1D11	1	1200000	3	3600000	1350000	2.66667	4000000	48.0553
251011	6	68	ZnF6-7-8_F1F11	1	1200000	3	3600000	1350000	2.66667	3.73333e+06	48.0553
251011	6	68	ZnF6-7-8_H8H8	1	1500000	3	4500000	1350000	3.33333	4.33333e+06	39.1487
251011	6	68	WT	1	1700000	3	5100000	600000	8.5	25500000	22.0246
251011	6	68	ZnF6mut_G1	2	1700000	3	5100000	900000	5.66667	1.58667e+07	27.1728
251011	6	68	ZnF6mut_A4	2	1600000	3	4800000	900000	5.33333	1.81333e+07	28.1569
251011	6	68	ZnF7-8mut_F1	2	2000000	3	6000000	1200000	5	11000000	29.286
251011	6	68	ZnF7-8mut_H8	2	1600000	3	4800000	1200000	4	10800000	34
251011	6	68	ZnF6-7-8_F1D11	2	1300000	3	3900000	1350000	2.88889	4.04444e+06	44.4295
251011	6	68	ZnF6-7-8_F1F11	2	1100000	3	3300000	1350000	2.44444	3.17778e+06	52.7333
251011	6	68	ZnF6-7-8_H8H8	2	1500000	3	4500000	1350000	3.33333	4000000	39.1487
251011	6	68	WT	2	1500000	3	4500000	600000	7.5	18750000	23.3927
251014	9	69.5	ZnF6mut_G1	1	3000000	12	36000000	2700000	13.3333	2.57778e+08	18.598
251014	9	69.5	ZnF6mut_A4	1	3200000	12	38400000	2700000	14.2222	2.34667e+08	18.1459
251014	9	69.5	ZnF7-8mut_F1	1	2300000	12	27600000	3300000	8.36364	9.61818e+07	22.6818
251014	9	69.5	ZnF7-8mut_H8	1	2450000	12	29400000	3300000	8.90909	1.04236e+08	22.0266
251014	9	69.5	ZnF6-7-8_F1D11	1	1600000	12	19200000	5400000	3.55556	1.42222e+07	37.9766
251014	9	69.5	ZnF6-7-8_F1F11	1	1660000	12	19920000	5400000	3.68889	1.37719e+07	36.9055
251014	9	69.5	ZnF6-7-8_H8H8	1	1620000	12	19440000	5400000	3.6	1.56e+07	37.6083
251014	9	69.5	WT	1	3300000	12	39600000	1800000	22	561000000	15.5849
251014	9	69.5	ZnF6mut_G1	2	3200000	12	38400000	2700000	14.2222	2.25659e+08	18.1459
251014	9	69.5	ZnF6mut_A4	2	3400000	12	40800000	2700000	15.1111	2.74015e+08	17.7407
251014	9	69.5	ZnF7-8mut_F1	2	2300000	12	27600000	3300000	8.36364	92000000	22.6818
251014	9	69.5	ZnF7-8mut_H8	2	2500000	12	30000000	3300000	9.09091	9.81818e+07	21.825
251014	9	69.5	ZnF6-7-8_F1D11	2	1400000	12	16800000	5400000	3.11111	1.25827e+07	42.4446
251014	9	69.5	ZnF6-7-8_F1F11	2	1360000	12	16320000	5400000	3.02222	9.60395e+06	43.557
251014	9	69.5	ZnF6-7-8_H8H8	2	1710000	12	20520000	5400000	3.8	15200000	36.0852
251014	9	69.5	WT	2	3200000	12	38400000	1800000	21.3333	400000000	15.7417
251017	12	70.5	ZnF6mut_G1	1	1740000	35	60900000	6000000	10.15	2.61644e+09	21.0863
251017	12	70.5	ZnF6mut_A4	1	1630000	35	57050000	6000000	9.50833	2.23129e+09	21.6977
251017	12	70.5	ZnF7-8mut_F1	1	1530000	35	53550000	7200000	7.4375	7.15352e+08	24.3539
251017	12	70.5	ZnF7-8mut_H8	1	1230000	35	43050000	7200000	5.97917	6.23247e+08	27.3262
251017	12	70.5	ZnF6-7-8_F1D11	1	950000	35	33250000	12000000	2.77083	3.94074e+07	47.9487
251017	12	70.5	ZnF6-7-8_F1F11	1	880000	35	30800000	12000000	2.56667	3.53478e+07	51.8422
251017	12	70.5	ZnF6-7-8_H8H8	1	1170000	35	40950000	12000000	3.4125	5.3235e+07	39.8119
251017	12	70.5	WT	1	1530000	35	53550000	4000000	13.3875	7510387500	18.8361
251017	12	70.5	ZnF6mut_G1	2	1430000	35	50050000	6000000	8.34167	1.88237e+09	23.0367
251017	12	70.5	ZnF6mut_A4	2	1390000	35	48650000	6000000	8.10833	2.2218e+09	23.349
251017	12	70.5	ZnF7-8mut_F1	2	1180000	35	41300000	7200000	5.73611	5.27722e+08	27.9754
251017	12	70.5	ZnF7-8mut_H8	2	1370000	35	47950000	7200000	6.65972	6.53864e+08	25.7726
251017	12	70.5	ZnF6-7-8_F1D11	2	999000	35	34965000	12000000	2.91375	3.66629e+07	45.6939
251017	12	70.5	ZnF6-7-8_F1F11	2	900000	35	31500000	12000000	2.625	2.52104e+07	50.635
251017	12	70.5	ZnF6-7-8_H8H8	2	936000	35	32760000	12000000	2.73	41496000	48.6576
251017	12	70.5	WT	2	1540000	35	53900000	4000000	13.475	5390000000	18.7889
251020	15	71	ZnF6mut_G1	1	1860000	35	65100000	5000000	13.02	3.40661e+10	19.1754
251020	15	75	ZnF6mut_A4	1	2050000	35	71750000	5000000	14.35	3.2019e+10	19.5161
251020	15	71	ZnF7-8mut_F1	1	1300000	35	45500000	7500000	6.06667	4.3398e+09	27.2982
251020	15	75	ZnF7-8mut_H8	1	1560000	35	54600000	7500000	7.28	4.53724e+09	26.1877
251020	15	71	ZnF6-7-8_F1D11	1	1510000	30	45300000	15000000	3.02	1.1901e+08	44.5267
251020	15	75	ZnF6-7-8_F1F11	1	1300000	35	45500000	15000000	3.03333	1.07222e+08	46.8485
251020	15	71	ZnF6-7-8_H8H8	1	1510000	30	45300000	15000000	3.02	1.6077e+08	44.5267
251020	15	75	WT	1	1760000	35	61600000	3500000	17.6	1.32183e+11	18.1269
251020	15	71	ZnF6mut_G1	2	1900000	35	66500000	5000000	13.3	2.50356e+10	19.0178
251020	15	75	ZnF6mut_A4	2	2100000	35	73500000	5000000	14.7	3.26605e+10	19.3411
251020	15	71	ZnF7-8mut_F1	2	1460000	35	51100000	7500000	6.81333	3.59555e+09	25.6469
251020	15	75	ZnF7-8mut_H8	2	1340000	35	46900000	7500000	6.25333	4.08883e+09	28.3594
251020	15	71	ZnF6-7-8_F1D11	2	1170000	30	35100000	15000000	2.34	85791160	57.8879
251020	15	75	ZnF6-7-8_F1F11	2	1150000	35	40250000	15000000	2.68333	6.76478e+07	52.6676
251020	15	71	ZnF6-7-8_H8H8	2	1180000	30	35400000	15000000	2.36	97930560	57.3141
251020	15	75	WT	2	1840000	35	64400000	3500000	18.4	9.9176e+10	17.8502

### Sheet: SupTable2
Supplementary Table 2. Micro-C mapping stats in this study.
cell line	total reads	total unmapped reads	total mapped reads	total duplicated reads	total non-duplicated reads	cis reads	trans reads
WT_rep1	4587799779	446269184	3028571418	639103822	2389467596	1796865654	592601942
WT_rep2	4173068612	428209682	2818576270	479698126	2338878144	1993602422	345275722
Znf6_rep1	4679187442	496540798	2987528817	773057158	2214471659	1636788997	577682662
Znf6_rep2	4102725678	454518781	2624706755	609691039	2015015716	1532128835	482886881
Znf7-8_rep1	4710827238	509361875	3033305855	811073089	2222232766	1708808040	513424726
Znf7-8_rep2	3047175339	315795432	1998129263	368837091	1629292172	1259071181	370220991
Znf6-7-8_rep1	4092529131	452029535	2650455102	533359513	2117095589	1624873832	492221757
Znf6-7-8_rep2	4640938089	471930185	2975502989	544473262	2431029727	1822029033	609000694
ESC_CTCF_dTAG_0nM_rep1	2788196579	284021947	1780275832	265132058	1515143774	973973990	541169784
ESC_CTCF_dTAG_0nM_rep2	2361217116	217978696	1522760773	238493568	1284267205	815784595	468482610
ESC_CTCF_dTAG_0.6nM_rep1	3098207321	292647160	2032025737	361998970	1670026767	1196594698	473432069
ESC_CTCF_dTAG_0.6nM_rep2	2992993844	288561786	1925722024	343306895	1582415129	1018589063	563826066
ESC_CTCF_dTAG_2nM_rep1	1850528230	173411868	1201732842	174542270	1027190572	761209309	265981263
ESC_CTCF_dTAG_2nM_rep2	2897584543	257595283	1875107069	303383166	1571723903	995170499	576553404
ESC_CTCF_dTAG_5nM_rep1	2477985750	221301870	1616433048	299246701	1317186347	981512340	335674007
ESC_CTCF_dTAG_5nM_rep2	2199593497	208286456	1411452563	185275741	1226176822	816769525	409407297
ESC_CTCF_dTAG_15nM_rep1	2895766592	250757879	1912370568	323629341	1588741227	1156790806	431950421
ESC_CTCF_dTAG_15nM_rep2	2392663887	230666919	1549732748	226499948	1323232800	884487497	438745303
ESC_CTCF_dTAG_500nM_rep1	2806820415	256252349	1863379331	335193258	1528186073	1163593197	364592876
ESC_CTCF_dTAG_500nM_rep2	2326073338	231077342	1508971555	275328987	1233642568	859878229	373764339

### Sheet: SupTable3
Supplementary Table 3. Oligonucleotides used in this study.
Name	Sequence	Usage	Assay
MN1253_CTCF_exon7_sg1_Fw	caccgaatgttatatttgtcacgct	Generation of sgRNA-Cas9 plasmid for exon 7 mutation	Gene Editing
MN1254_CTCF_exon7_sg1_Rv	aaacagcgtgacaaatataacattc	Generation of sgRNA-Cas9 plasmid for exon 7 mutation	Gene Editing
MN1255_CTCF_exon8_sg1_Fw	caccgcagcattcctatattgaaca	Generation of sgRNA-Cas9 plasmid for exon 8 mutation	Gene Editing
MN1256_CTCF_exon8_sg1_Rv	aaactgttcaatataggaatgctgc	Generation of sgRNA-Cas9 plasmid for exon 8 mutation	Gene Editing
MN497_pUC18_Rv	gccaacacccgctgacgc	Gibson assembly Fragment 1 for HDR plasmid for both exon 7 and exon8 mutation	Gene Editing
MN498_pUC18_Fw	gggaaacctgtcgtgccagctgc	Gibson assembly Fragment 1 for HDR plasmid for both exon 7 and exon8 mutation	Gene Editing
MN1257_pMN200_F2_Fw	gacaagcccgtcagggcgcgtcagcgggtgttggcCAGGACAAGACCGTGCTTCAA	Gibson assembly Fragment 2 for HDR plasmid for exon 7 mutation	Gene Editing
MN1258_pMN200_F2_Rv	tggtaccactctgggtaaaGGCagcCCCacaaatataacattcataaggtttttcccCTT	Gibson assembly Fragment 2 for HDR plasmid for exon 7 mutation	Gene Editing
MN1259_pMN200_F3_Fw	tatttgtGGGgctGCCtttacccagagtggtaccatgaag	Gibson assembly Fragment 3 for HDR plasmid for exon 7 mutation	Gene Editing
MN1260_pMN200_F3_Rv	cgattcattaatgcagctggcacgacaggtttcccAGGAACCTGGCCTTAACTGAA	Gibson assembly Fragment 3 for HDR plasmid for exon 7 mutation	Gene Editing
MN1261_pMN201_F2_Fw	gacaagcccgtcagggcgcgtcagcgggtgttggcAGCACCCACGTTACTCTTCG	Gibson assembly Fragment 2 for HDR plasmid for exon 8 mutation	Gene Editing
MN1262_pMN201_F2_Rv	CACaatTCCggaatgctgctttcgcaagt	Gibson assembly Fragment 2 for HDR plasmid for exon 8 mutation	Gene Editing
MN1263_pMN201_F3_Fw	CAGgtgtccacttgcgaaagcagcattccGGAattGTGcagggcaaaaaatgtcgctact	Gibson assembly Fragment 3 for HDR plasmid for exon 8 mutation	Gene Editing
MN1264_pMN201_F3_Rv	gtgtgatttttgatgctggatgagagcatatcgTCTCACaaacacagcatcacagtagcg	Gibson assembly Fragment 3 for HDR plasmid for exon 8 mutation	Gene Editing
MN1265_pMN201_F4_Fw	GTGAGAcgatatgctctcatccagcatca	Gibson assembly Fragment 4 for HDR plasmid for exon 8 mutation	Gene Editing
MN1266_pMN201_F4_Rv	cgattcattaatgcagctggcacgacaggtttccccaggaagcaatagtcagatggatct	Gibson assembly Fragment 4 for HDR plasmid for exon 8 mutation	Gene Editing
MN1307_CTCF_exon7_mutated_PCR_5OI_Fw	CACCCAGGGCTTACCTGAATG	Screening detecting edited allele in exon 7 mutation	Gene Editing
MN1308_CTCF_exon7_mutated_PCR_5OI_Rv	taaaGGCagcCCCacaaatataac	Screening detecting edited allele in exon 7 mutation	Gene Editing
MN1309_CTCF_exon7_WT_PCR_5OI_Fw	CCAGGGCTTACCTGAATGGA	Screening detecting wild-type allele in exon 7 mutation	Gene Editing
MN1310_CTCF_exon7_WT_PCR_5OI_Rv	taaaccgagcgtgacaaatataac	Screening detecting wild-type allele in exon 7 mutation	Gene Editing
MN1311_CTCF_exon8_mutated_PCR_5OI_Fw	CGGCCTCCATGATTAAAGTGC	Screening detecting edited allele in exon 8 mutation	Gene Editing
MN1312_CTCF_exon8_mutated_PCR_5OI_Rv	tatcgTCTCACaaacacagcatc	Screening detecting edited allele in exon 8 mutation	Gene Editing
MN1313_CTCF_exon8_WT_PCR_3OI_Fw	atgctgtgtttcatgagcgata	Screening detecting wild-type allele in exon 8 mutation	Gene Editing
MN1314_CTCF_exon8_WT_PCR_3OI_Rv	ctgtttctggcggaaggtct	Screening detecting wild-type allele in exon 8 mutation	Gene Editing
MN1327_Ctcf_qPCR_1_Fw	ggggagaagccttatgcctg	RT-qPCR for CTCF expression	RT-qPCR
MN1328_Ctcf_qPCR_1_Rv	gtcatcgagatccggctcag	RT-qPCR for CTCF expression	RT-qPCR
MN553_Arbp_qPCR_1_Fw_Hayashi	CAAAGCTGAAGCAAAGGAAGAG	RT-qPCR for Arbp (housekeeping) expression	RT-qPCR
MN554_Arbp_qPCR_1_Rv_Hayashi	AATTAAGCAGGCTGACTTGGTTG	RT-qPCR for Arbp (housekeeping) expression	RT-qPCR

### Sheet: SupTable4
Supplementary Table 4. CRISPR guide RNA sequence used in this study.
Name	Sequence	Usage
CTCF_exon7_sg1	aatgttatatttgtcacgct	sgRNA sequence targeting exon 7 mutation
CTCF_exon8_sg1	cagcattcctatattgaaca	sgRNA sequence targeting exon 8 mutation
